# Spatial proteomics on repurposed sequencers reveals early astrocytic remodeling in an ALS mouse model

**DOI:** 10.64898/2026.11.08.765207

**Authors:** Kunal Pandit, Craig Fouts, Sarah Rodwin, Silas Maniatis, Karan Dhingra, Selma Marrakchi, Daniel Domovic, Jagjit Singh, Bianca Dumitrascu, Hemali Phatnani, Maroš Pleška, Sanja Vickovic

## Abstract

Spatial proteomics can reveal how disease reshapes cells and their local environments, but extending these measurements across replicated tissue cohorts requires validated antibodies, consistent sample processing and integrated analysis. These requirements are particularly pressing in studies of amyotrophic lateral sclerosis (ALS), where pathology evolves unevenly across spinal-cord regions and disease stages. Here, we established an end-to-end spatial proteomics workflow linking a validated 28-antibody panel to automated fluorescence decoding and imaging on repurposed high-throughput sequencers, followed by multicycle image processing, cellular profiling and probabilistic spatial-neighborhood analysis. We applied it to 70 lumbar spinal-cord sections from nine SOD1-G93A and nine wild-type mice at presymptomatic, disease-onset and symptomatic stages. Spatial neighborhood analysis revealed that the environments surrounding motor neurons were already remodeled at disease onset. GFAP-high neighborhoods expanded in the ventral gray matter, with 43% of motor neurons embedded in these environments in SOD1-G93A mice, compared with 15% in wild-type mice. This early expansion preceded the later decline of non-reactive gray matter and detectable motor-neuron loss. The regional organization of the protein-defined changes shared features with neuronal and astrocytic patterns mapped by spatial transcriptomics in mouse and human ALS. This work enables spatial proteomics across replicated tissue cohorts and identifies localized remodeling of the environments around surviving motor neurons as an early feature of disease in the SOD1-G93A model.
