## Supplementary Tables 1-3 for "Spatial proteomics on repurposed sequencers reveals early astrocytic remodeling in an ALS mouse model"

### Sheet: Table 1. Early mouse ALS antibo
Target	Marker of	Early ALS	Vendor	Clone	Catalog	Lot	Dilution	Oligo Structure	ADT	SABER ID	Host	Secondary
Neuronal
NeuN	Neuronal nuclei	No	Biolegend	W18230A	900011101	B441210	4:345	TSBn	GTGACTGGAGTTCAGACGTGTGCTCTTCCGATC ACAATTAACCGTCGA GCTTTAAGGCCGGTCCTAGCAA	54	Rat	Not used
ELAVL2	Neuronal soma	No	Invitrogen	HL1978	MA5-47245	YH4032465B	40 mixed:345	TSS	/5AmMC12/CGG AGA TGT GTA TAA GAG ACA GTG GGC AAT TTC CGA TTG GCC TTG GCT ATG ACC CAT ATA AGA* A*A	26	Rabbit	Donkey anti-Rabbit 647
MAP2	Neuronal dendrites	No	Biolegend	Poly28225	822501	B426726	40 mixed:345	TSS	/5AmMC12/CGG AGA TGT GTA TAA GAG ACA GTC CTA TTC CTA TGC TTT GCC AGT ATC ACA GCC CAT ATA AGA* A*A	49	Chicken	Donkey anti-Chicken Cy3
NF-L	Neuronal axons	No	Biolegend	NFL2	900011099	B441209	4:345	TSBn	GTGACTGGAGTTCAGACGTGTGCTCTTCCGATC ACCACTCCTACATTT GCTTTAAGGCCGGTCCTAGCAA	56	Mouse	Not used
vGlut1	Excitatory synapses	No	Biolegend	N28/9	900011100	B441208	4:345	TSBn	GTGACTGGAGTTCAGACGTGTGCTCTTCCGATC CCACTCAGTTCAGCA GCTTTAAGGCCGGTCCTAGCAA	74	Mouse	Not used
Astrocytic
GFAP	Astrocytes	Yes	Biolegend	2E1.E9	900011102	B441207	4:345	TSBn	GTGACTGGAGTTCAGACGTGTGCTCTTCCGATC GCCCTCAACCAACTA GCTTTAAGGCCGGTCCTAGCAA	25	Mouse	Not used
ALDH1L1	Astrocytes	Yes	Biolegend	N103/39	856802	B320463	40 mixed:345	TSS	/5AmMC12/CGG AGA TGT GTA TAA GAG ACA GCA GCC GCA GTA TCA ACA CCA TGT GTT TGC GCC CAT ATA AGA* A*A	39	Mouse	Donkey anti-Mouse Cy3
AQP4	Astrocytic endfeet	Yes	Biolegend	E5206	600352	B351133	40 mixed:345	TSS	/5AmMC12/CGG AGA TGT GTA TAA GAG ACA GGC TTC AGG TTA GGA TTT CCG TCA TTA AGA CCC CAT ATA AGA* A*A	45	Mouse	Donkey anti-Mouse Cy3
Microglial and myeloid
CD11b	Microglia, macrophages	Yes	Biolegend	ICRF44	301363	B427842	4:345	TSD	CGAGATGACTACGCTACTCATG GACAAGTGATCTGCA GAGCCGATCTAGTATCTCAGT*C*G*	50	Rat	Not used
F4/80	Microglia, macrophages	No	Biolegend	BM8	123153	B357990	4:345	TSA	CCTTGGCACCCGAGAATTCCATTAACTTCAGCCCGTBAAAAAAAAAAAAAAAAAAAAAAAAAAAAAAAA	32	Rat	Not used
TREM2	Microglia	Yes	Biolegend	6E9	824804	B429043	40 mixed:345	TSS	/5AmMC12/CGGAGATGTGTATAAGAGACAG TCATATTCCGCCAGC TAGCGTATGTCACAT CCCATATAAGAAA	51	Rat	Goat anti-Rat AF488
CD68	Lysosome-rich myeloid cells	No	Biolegend	FA-11	137031	B369043	4:345	TSA	CCTTGGCACCCGAGAATTCCACTTTCTTTCACGGGABAAAAAAAAAAAAAAAAAAAAAAAAAAAAAAAA	33	Rat	Not used
CD14	Myeloid cells	No	Biolegend	M5E2	301865	B388250	4:345	TSD	CGAGATGACTACGCTACTCATGG TCTCAGACCTCCGTA GAGCCGATCTAGTATCTCAGTCG	35	Mouse	Not used
Oligodendroglial
MBP	Myelin	No	Biolegend	SMI 94	836504	B428307	40 mixed:345	TSS	5AmMC12/CG GAG ATG TGT ATA AGA GAC AGG TAC TTC CTG TCT GGG TTC CTC TAT GCT GTC CCA TAT AAG *A*A*A	52	Mouse	Donkey anti-Mouse Cy3
Vascular
CD105	Endothelial cells	Yes	Biolegend	MJ7/18	120421	B361908	4:345	TSA	CCTTGGCACCCGAGAATTCCATATCCCTGCCTTGCABAAAAAAAAAAAAAAAAAAAAAAAAAAAAAAAA	43	Rat	Not used
Neuropilin-1 (CD304)	Vasculature, axon guidance	No	Biolegend	12C2	354537	B339188	4:345	TSD	CGAGATGACTACGCTACTCATGG GGACTAAGTTTCGTT GAGCCGATCTAGTATCTCAGTCG	44	Mouse	Not used
Immune							4:345
CD4	T cells	No	Biolegend	RPA-T4	300575	B406135	4:345	TSD	CGAGATGACTACGCTACTCATGG TGTTCCCGCTCAACT GAGCCGATCTAGTATCTCAGTCG	30	Mouse	Not used
CD38	Immune cells	No	Biolegend	90	102733	B366071	4:345	TSA	CCTTGGCACCCGAGAATTCCACGTATCCGTCTCCTABAAAAAAAAAAAAAAAAAAAAAAAAAAAAAAAA	42	Rat	Not used
CD44	Immune cells, reactive glia	Yes	Biolegend	IM7	103075	B342855	4:345	TSD	CGAGATGACTACGCTACTCATGG TGGCTTCAGGTCCTA GAGCCGATCTAGTATCTCAGTCG	48	Rat	Not used
PD-1 (CD279)	Immune checkpoint receptor	No	Biolegend	EH12.2H7	329969	B344557	4:345	TSD	CGAGATGACTACGCTACTCATGG ACAGCGCCGTATTTA GAGCCGATCTAGTATCTCAGTCG	69	Mouse	Not used
PD-L1 (CD274)	Immune checkpoint ligand	No	Biolegend	29E.2A3	329753	B338797	4:345	TSD	CGAGATGACTACGCTACTCATGG GTTGTCCGACAATAC GAGCCGATCTAGTATCTCAGTCG	60	Mouse	Not used
Cell state
PCNA	Proliferation	No	Biolegend	PC10	307915	B401170	4:345	TSBn	GTGACTGGAGTTCAGACGTGTGCTCTTCCGATC CATATCTCTCACTCG GCTTTAAGGCCGGTCCTAGCAA	36	Mouse	Not used
CD29 (integrin β1)	Cell adhesion	Yes	Biolegend	TS2/16	303027	B357991	4:345	TSA	CCTTGGCACCCGAGAATTCCAACGCATTCCTTGTGTBAAAAAAAAAAAAAAAAAAAAAAAAAAAAAAAA	38	Mouse	Not used
Notch1	Notch signaling	Yes	Biolegend	HMN1-12	130617	B372069	4:345	TSA	CCTTGGCACCCGAGAATTCCATCCGGTCACTCAGTABAAAAAAAAAAAAAAAAAAAAAAAAAAAAAAAA	73	Armenian Hamster	Not used
TOMM40	Mitochondria	No	Biolegend	A17123A	853602	B264694	40 mixed:345	TSD	5AmMC12/CGAGATGACTACGCTACTCATGG GGGCCGTAGTCATAA GAGCCGATCTAGTATCTCAGTCG	53	Mouse	Donkey anti-Mouse Cy3
LAMP2 (CD107b)	Endolysosomal compartment	Yes	Biolegend	M3/84	108508	B299064	40 mixed:345	TSS	/5AmMC12/CGGAGATGTGTATAAGAGACAG GATGCAACTTGGAGG TTTCTTGATGGGCAA CCCATATAAGAAA	37	Rat	Goat anti-Rat AF488
APOE	Lipid handling	Yes	Biolegend	3B3C32	674802	B427327	40 mixed:345	TSS	/5AmMC12/CGGAGATGTGTATAAGAGACAG AAACCGTCGATTGTG ACTCCTCAACTCCTG CCCATATAAGAAA	55	Rat	Goat anti-Rat AF488
SOD1	ALS-associated protein	Yes	Biolegend	O98B10	850702	B399902	40 mixed:345	TSS	/5AmMC12/CGG AGA TGT GTA TAA GAG ACA GCA GCG ATT CCT TTC GAA CCT ACG CAG TTG TCC CAT ATA AGA* A*A	47	Mouse	Donkey anti-Mouse Cy3

### Sheet: Table 2. Primer, hairpin and im
Target	SABER ID	primer sequence	hairpin sequence	imager sequence	5' fluorophore
CD11b	50	CTAGATCGGCTCTGCAGATCACTTGTCCATGAGTAGCGATACTTCAC	AATACTTCACGGGCCTTTTGGCCCGTGAAGTATTGTGAAGTAT/3InvdT/	TTGTGAAGTATTGTGAAGTATT	Cy3
f4/80	32	TTTTTTTTTTTTTTVACGGGCTGAAGTTAATGGAATTCTCGGGTGCTTTTTTTC	ACTTTTTTTCGGGCCTTTTGGCCCGAAAAAAAGTGAAAAAAAG/3InvdT/	TTGAAAAAAAGTGAAAAAAAGT	Cy3
Notch1	73	TTTTTTTTTTTTTACTGAGTGACCGGATGGAATTCTCGTTCCTAATC	ATTCCTAATCGGGCCTTTTGGCCCGATTAGGAATGATTAGGAA/3InvdT/	TTGATTAGGAATGATTAGGAAT	Atto532
CD38	42	TTTTTTTTTTTTTTVTAGGAGACGGATACGTGGAATTCTCGGGTGCTTACAAAC	ACTTACAAACGGGCCTTTTGGCCCGTTTGTAAGTGTTTGTAAG/3InvdT/	TTGTTTGTAAGTGTTTGTAAGT	Cy5
CD68	33	TTTTTTTTTTTTTTVTCCCGTGAAAGAAAGTGGAATTCTCGGGTGCCTTCTATT	ACCTTCTATTGGGCCTTTTGGCCCAATAGAAGGTAATAGAAGG/3InvdT/	TTAATAGAAGGTAATAGAAGGT	Cy5
CD29	38	TTTTTTTTTTTTTTVACACAAGGAATGCGTTGGAATTCTCGGGTGAACATACTA	AAACATACTAGGGCCTTTTGGCCCTAGTATGTTTTAGTATGTT/3InvdT/	TTTAGTATGTTTTAGTATGTTT	Cy3
CD105	43	TTTTTTTTTTTTTTVTGCAAGGCAGGGATATGGAATTCTCGGGTGACAAATAAC	AACAAATAACGGGCCTTTTGGCCCGTTATTTGTTGTTATTTGT/3InvdT/	TTGTTATTTGTTGTTATTTGTT	Atto532
PCNA	36	GCCTTAAAGCCGAGTGAGAGATATGGATCGGAAGAGCAACTAATCT	AAACTAATCTGGGCCTTTTGGCCCAGATTAGTTTAGATTAGTT/3InvdT/	TTAGATTAGTTTAGATTAGTTT	Cy5
NeuN	54	GCCTTAAAGCTCGACGGTTAATTGTGATCGGAAGAGCATCCCTATC	AATCCCTATCGGGCCTTTTGGCCCGATAGGGATTGATAGGGAT/3InvdT/	TTGATAGGGATTGATAGGGATT	Cy5
vGlut1	74	GCCTTAAAGCTGCTGAACTGAGTGGGATCGTAATCTACA	ATAATCTACAGGGCCTTTTGGCCCTGTAGATTATTGTAGATTA/3InvdT/	TTTGTAGATTATTGTAGATTAT	Cy3
NF-L	56	GCCTTAAAGCAAATGTAGGAGTGGTGATCGGAAGAGCCTAAATCTC	ACTAAATCTCGGGCCTTTTGGCCCGAGATTTAGTGAGATTTAG/3InvdT/	TTGAGATTTAGTGAGATTTAGT	Cy3
GFAP	25	GCCTTAAAGCTAGTTGGTTGAGGGCGATCGGAAGACCAATAATA	ACCAATAATAGGGCCTTTTGGCCCTATTATTGGTTATTATTGG/3InvdT/	TTTATTATTGGTTATTATTGGT	Atto532
PD-L1	60	GAGATACTAGATCGGCTCGTATTGTCGGACAACCCATGAGTAGCGTAGTCTCCTTTTAT	ATCCTTTTATGGGCCTTTTGGCCCATAAAAGGATATAAAAGGA/3InvdT/	TTATAAAAGGATATAAAAGGAT	Cy3
CD4	30	CGACTGAGATACTAGATCGGCTCAGTTGAGCGGGAACACCATGAGTAGCGTAGTCATCTCGAATACTCTC	AAATACTCTCGGGCCTTTTGGCCCGAGAGTATTTGAGAGTATT/3InvdT/	TTGAGAGTATTTGAGAGTATTT	Cy5
CD44	48	CGACTGAGATACTAGATCGGCTCTAGGACCTGAAGCCACCATGAGTAGCGTAGTCATCTCGCCATAAATC	ACCATAAATCGGGCCTTTTGGCCCGATTTATGGTGATTTATGG/3InvdT/	TTGATTTATGGTGATTTATGGT	Cy5
CD14	35	CGACTGAGATACTAGATCGGCTCTACGGAGGTCTGAGACCATGAGTAGCGTAGTCATCTCGTAAAAACTC	ATAAAAACTCGGGCCTTTTGGCCCGAGTTTTTATGAGTTTTTA/3InvdT/	TTGAGTTTTTATGAGTTTTTAT	Cy3
PD-1	69	GAGATACTAGATCGGCTCTAAATACGGCGCTGTCCATGAGTAGCGTAGTCTTTCTATCT	ATTTCTATCTGGGCCTTTTGGCCCAGATAGAAATAGATAGAAA/3InvdT/	TTAGATAGAAATAGATAGAAAT	Atto532
Neuropilin	44	CGACTGAGATACTAGATCGGCTCAACGAAACTTAGTCCCCATGAGTAGCGTAGTCATCTCGTTTTCTACC	ATTTTCTACCGGGCCTTTTGGCCCGGTAGAAAATGGTAGAAAA/3InvdT/	TTGGTAGAAAATGGTAGAAAAT	Cy3
TOMM40	53	CGACTGAGATACTAGATCGGCTCTTATGACTACGGCCCCCATGAGTAGCGTAGTCATCTCGCTATCCAAA	ACTATCCAAAGGGCCTTTTGGCCCTTTGGATAGTTTTGGATAG/3InvdT/	TTTTTGGATAGTTTTGGATAGT	Cy3
MBP	52	TGGGACAGCATAGAGGAACCCAGACAGGAAGTACCTGTCCTCCTATTT	ACTCCTATTTGGGCCTTTTGGCCCAAATAGGAGTAAATAGGAG/3InvdT/	TTAAATAGGAGTAAATAGGAGT	Atto532
ELAVL2	26	ATGGGTCATAGCCAAGGCCAATCGGAAATTGCCCACTGTCATAAACCTA	AATAAACCTAGGGCCTTTTGGCCCTAGGTTTATTTAGGTTTAT/3InvdT/	TTTAGGTTTATTTAGGTTTATT	Cy3
MAP2	49	TGGGCTGTGATACTGGCAAAGCATAGGAATAGGACTGTCCATTTATCC	ACATTTATCCGGGCCTTTTGGCCCGGATAAATGTGGATAAATG/3InvdT/	TTGGATAAATGTGGATAAATGT	Atto532
ALDH1L1	39	ATGGGCGCAAACACATGGTGTTGATACTGCGGCTGCTGTCTTCATTTAC	ATTCATTTACGGGCCTTTTGGCCCGTAAATGAATGTAAATGAA/3InvdT/	TTGTAAATGAATGTAAATGAAT	Cy5
AQP4	45	ATGGGGTCTTAATGACGGAAATCCTAACCTGAAGCCTGTCCCCTTATTT	ACCCTTATTTGGGCCTTTTGGCCCAAATAAGGGTAAATAAGGG/3InvdT/	TTAAATAAGGGTAAATAAGGGT	Cy5
SOD1	47	ATGGGACAACTGCGTAGGTTCGAAAGGAATCGCTGCTGTCTTCTTACTC	ATTCTTACTCGGGCCTTTTGGCCCGAGTAAGAATGAGTAAGAA/3InvdT/	TTGAGTAAGAATGAGTAAGAAT	Cy3
LAMP2	37	ATGGGTTGCCCATCAAGAAACCTCCAAGTTGCATCCTGTCTTTCTCTTC	ATTTCTCTTCGGGCCTTTTGGCCCGAAGAGAAATGAAGAGAAA/3InvdT/	TTGAAGAGAAATGAAGAGAAAT	Atto532
ApoE	55	ATGGGCAGGAGTTGAGGAGTCACAATCGACGGTTTCTGTCTCATTACTT	ATCATTACTTGGGCCTTTTGGCCCAAGTAATGATAAGTAATGA/3InvdT/	TTAAGTAATGATAAGTAATGAT	Atto532
TREM2	51	ATGGGATGTGACATACGCTAGCTGGCGGAATATGACTGTCTACCTCTAA	ATACCTCTAAGGGCCTTTTGGCCCTTAGAGGTATTTAGAGGTA/3InvdT/	TTTTAGAGGTATTTAGAGGTAT	Cy5
blocking	28	CGACTGAGATACTAGATCGGCTCTTTAAGCGGCGACTCCCATGAGTAGCGTAGTCATCTCGCAACTTAAC	ACAACTTAACGGGCCTTTTGGCCCGTTAAGTTGTGTTAAGTTG/3InvdT/	TTGTTAAGTTGTGTTAAGTTGT	Cy5

### Sheet: Table 3. Animal age, genotype a
animal_id	age	genotype	sex
0	P64	g93a	F
1	P30	b6jl	F
2	P30	b6jl	M
3	P30	b6jl	M
4	P30	b6jl	M
5	P30	g93a	M
6	P30	g93a	M
7	P30	g93a	M
8	P70	b6jl	M
9	P70	b6jl	M
10	P70	b6jl	M
11	P70	g93a	M
12	P70	g93a	M
13	P70	g93a	M
14	P90	b6jl	M
15	P90	b6jl	M
16	P90	b6jl	M
17	P90	g93a	M
18	P90	g93a	M
19	P90	g93a	M
